# A coordinated transcriptional switching network mediates antigenic variation of human malaria parasites

**DOI:** 10.1101/2022.09.29.510131

**Authors:** Xu Zhang, Francesca Florini, Joseph E. Visone, Irina Leonardi, Mackensie R. Gross, Valay Patal, Kirk W. Deitsch

## Abstract

Malaria parasites avoid immune clearance through their ability to systematically alter antigens exposed on the surface of infected red blood cells. This is accomplished by tightly regulated transcriptional control of individual members of a large, multicopy gene family called *var* and is the key to both the virulence and chronic nature of malaria infections. Expression of *var* genes is mutually exclusive and controlled epigenetically, however how large populations of parasites coordinate *var* gene switching to avoid premature exposure of the antigenic repertoire is unknown. Here we provide evidence for a transcriptional network anchored by a universally conserved gene called *var2csa* that coordinates the switching process. We describe a structured switching bias that shifts overtime and could shape the pattern of *var* expression over the course of a lengthy infection. Our results provide an explanation for a previously mysterious aspect of malaria infections and shed light on how parasites possessing a relatively small repertoire of variant antigen encoding genes can coordinate switching events to limit antigen exposure, thereby maintaining chronic infections.
