## Supplementary Table S2 for "A coordinated transcriptional switching network mediates antigenic variation of human malaria parasites"

### Sheet: Sheet1
Table S2: List of differentially expressed genes when comparing var2csa-mutant "single" lines to var2csa-mutant "many" lines in trophozoite stage. Genes upregulated in "singles" are denoted in blue while those upregulated in "manys" are denoted in green. logCPM=log10(normalized mean Count per Million), LR=likehood ratio, FDR= adjust p-value.
gene annotation number	log2(Fold Change)	logCPM	LR	PValue	FDR
PF3D7_1102100	6.11567	3.76851	15.655	7.60132e-05	0.109006	up in var2csa-mutant singles
PF3D7_1039200	6.05153	3.75582	15.393	8.73095e-05	0.109006	up in var2csa-mutant singles
PF3D7_0527800	5.49662	-2.46751	8.50689	0.00353803	0.56843	up in var2csa-mutant singles
PF3D7_1039700	3.46554	5.07034	13.2586	0.000271329	0.169377	up in var2csa-mutant singles
PF3D7_1114000	3.42814	0.293259	11.5417	0.000680529	0.284682	up in var2csa-mutant singles
PF3D7_0532600	3.38623	5.0048	20.2469	6.80642e-06	0.0339912	up in var2csa-mutant singles
PF3D7_1102200	3.3838	1.30585	14.0034	0.000182485	0.169377	up in var2csa-mutant singles
PF3D7_1039100	3.30484	1.69011	13.583	0.00022824	0.169377	up in var2csa-mutant singles
PF3D7_0113400	3.24271	1.72333	11.5742	0.000668743	0.284682	up in var2csa-mutant singles
PF3D7_0221500	3.03976	-0.618304	11.2975	0.000776117	0.298148	up in var2csa-mutant singles
PF3D7_1401500	3.00492	2.96218	13.2698	0.00026972	0.169377	up in var2csa-mutant singles
PF3D7_1346200	2.88013	-1.24646	8.30448	0.00395475	0.580883	up in var2csa-mutant singles
PF3D7_0730900	2.77189	9.87567	15.4639	8.40952e-05	0.109006	up in var2csa-mutant singles
PF3D7_0510300	2.51095	0.414311	9.64676	0.00189686	0.448772	up in var2csa-mutant singles
PF3D7_1102300	2.48337	1.41009	8.68101	0.00321544	0.55372	up in var2csa-mutant singles
PF3D7_1039000	2.44444	7.06671	11.5321	0.000684058	0.284682	up in var2csa-mutant singles
PF3D7_1134600	2.44169	5.11855	10.7732	0.00102982	0.363286	up in var2csa-mutant singles
PF3D7_0114500	2.40938	0.741445	11.8663	0.000571588	0.284682	up in var2csa-mutant singles
PF3D7_1101700	2.40378	4.05564	7.41712	0.0064606	0.790161	up in var2csa-mutant singles
PF3D7_0701600	2.38522	4.26684	10.6661	0.00109117	0.363286	up in var2csa-mutant singles
PF3D7_1149600	2.3491	4.00166	8.36799	0.00381887	0.577922	up in var2csa-mutant singles
PF3D7_1038400	2.3411	4.83079	7.82619	0.00514946	0.714345	up in var2csa-mutant singles
PF3D7_0631400	2.32917	5.53322	7.03744	0.00798232	0.863873	up in var2csa-mutant singles
PF3D7_0424700	2.29798	8.23888	9.45617	0.00210439	0.448772	up in var2csa-mutant singles
PF3D7_0113000	2.24687	11.2302	10.3579	0.00128921	0.373485	up in var2csa-mutant singles
PF3D7_0702500	2.21381	8.34987	10.0939	0.00148759	0.391002	up in var2csa-mutant singles
PF3D7_0726200	2.20253	6.3739	10.4253	0.00124298	0.373485	up in var2csa-mutant singles
PF3D7_0819500	2.19536	5.23989	9.8657	0.00168388	0.420466	up in var2csa-mutant singles
PF3D7_0725300	2.18911	6.45094	9.51314	0.00204005	0.448772	up in var2csa-mutant singles
PF3D7_0631300	2.15635	0.12061	7.14538	0.00751574	0.83408	up in var2csa-mutant singles
PF3D7_0214300	2.15117	5.82504	10.2781	0.00134616	0.373485	up in var2csa-mutant singles
PF3D7_1425600	2.07463	2.46051	8.83451	0.00295587	0.543872	up in var2csa-mutant singles
PF3D7_0621200	2.01828	8.89219	9.29147	0.00230224	0.459895	up in var2csa-mutant singles
PF3D7_0219100	2.00512	4.28083	7.60126	0.00583274	0.787262	up in var2csa-mutant singles
PF3D7_0601900	2.00246	7.30392	9.41115	0.00215669	0.448772	up in var2csa-mutant singles
PF3D7_0102600	1.99956	4.0738	7.19778	0.00729939	0.83408	up in var2csa-mutant singles
PF3D7_1035800	1.94725	3.69323	8.57944	0.00339979	0.565952	up in var2csa-mutant singles
PF3D7_0101300	1.90864	3.03686	8.45405	0.00364232	0.56843	up in var2csa-mutant singles
PF3D7_1436300	1.89533	6.86689	8.77771	0.00304935	0.543872	up in var2csa-mutant singles
PF3D7_0301600	1.89131	6.66084	7.00458	0.00813017	0.863873	up in var2csa-mutant singles
PF3D7_1148700	1.87929	4.78177	6.91088	0.0085673	0.87519	up in var2csa-mutant singles
PF3D7_0314700	1.86402	5.8962	7.43444	0.00639874	0.790161	up in var2csa-mutant singles
PF3D7_0713100	1.81768	3.1171	7.15717	0.00746651	0.83408	up in var2csa-mutant singles
PF3D7_1404800	1.81327	4.43065	7.44101	0.00637539	0.790161	up in var2csa-mutant singles
PF3D7_0404600	1.80686	7.0468	7.95982	0.00478272	0.682426	up in var2csa-mutant singles
PF3D7_0315600	1.76088	3.2741	6.73468	0.00945565	0.884641	up in var2csa-mutant singles
PF3D7_0831800	1.73217	9.41427	7.40976	0.0064871	0.790161	up in var2csa-mutant singles
PF3D7_0206300	1.72925	7.86198	6.79718	0.00913022	0.884641	up in var2csa-mutant singles
PF3D7_0319700	1.69912	5.81875	6.90674	0.00858716	0.87519	up in var2csa-mutant singles
PF3D7_1325300	-1.95965	0.897896	8.80812	0.00299893	0.543872	up in var2csa-mutant manys
PF3D7_1357300	-4.36062	-3.22354	7.14583	0.00751384	0.83408	up in var2csa-mutant manys
