## Supplementary Table S4 for "A coordinated transcriptional switching network mediates antigenic variation of human malaria parasites"

### Sheet: Table-s3
Table S4: Annotation numbers and gene ontology terms for each of 49 genes upregulated in var2csa-mutant "many" lines when compared to var2csa-mutant "single" lines. Also shown are expression values described for each gene across the 48-hour asexual replication cycle as established in the published dataset from Stunnenberg et al. These values were used to establish the approximate position within …
Gene ID	source_id	Input ID	pfal3D7_Stunnenberg_pi_time_series - Hour 5 - unique (3D7 iRBC RNA-Seq)	pfal3D7_Stunnenberg_pi_time_series - Hour 10 - unique (3D7 iRBC RNA-Seq)	pfal3D7_Stunnenberg_pi_time_series - Hour 15 - unique (3D7 iRBC RNA-Seq)	pfal3D7_Stunnenberg_pi_time_series - Hour 20 - unique (3D7 iRBC RNA-Seq)	pfal3D7_Stunnenberg_pi_time_series - Hour 25 - unique (3D7 iRBC RNA-Seq)	pfal3D7_Stunnenberg_pi_time_series - Hour 30 - unique (3D7 iRBC RNA-Seq)	pfal3D7_Stunnenberg_pi_time_series - Hour 35 - unique (3D7 iRBC RNA-Seq)	pfal3D7_Stunnenberg_pi_time_series - Hour 40 - unique (3D7 iRBC RNA-Seq)	Transcript Product Description
PF3D7_0220200	PF3D7_0220200.1	PF3D7_0220200	360.18	329.07	400.34	800.77	1296.77	738.3	369.28	141.73	Plasmodium exported protein, unknown function
PF3D7_0220600	PF3D7_0220600.1	PF3D7_0220600	40.85	62.83	138.4	221.7	218.51	125.15	88.1	41.35	Plasmodium exported protein (hyp9), unknown function
PF3D7_0301700	PF3D7_0301700.1	PF3D7_0301700	29.13	122.73	380.66	608.49	678.93	286.45	202.7	87.55	Plasmodium exported protein, unknown function
PF3D7_0316600	PF3D7_0316600.1	PF3D7_0316600	49.02	295.76	631.84	824.51	726.35	594.42	531.24	413.67	formate-nitrite transporter
PF3D7_0405700	PF3D7_0405700.1	PF3D7_0405700	6.85	4.82	4.88	26.54	56.85	39.71	25.05	12.42	lysine decarboxylase, putative
PF3D7_0424000	PF3D7_0424000.1	PF3D7_0424000	8.53	7.88	24.44	314.61	428.7	179.46	36.38	11.44	Plasmodium exported protein (PHISTc), unknown function
PF3D7_0501000	PF3D7_0501000.1	PF3D7_0501000	54	339.88	945.66	1421.71	1793.22	916.08	395.56	117.4	Plasmodium exported protein, unknown function
PF3D7_0601900	PF3D7_0601900.1	PF3D7_0601900	38.15	288.4	431.99	317.02	293.81	125.57	64.9	21.76	conserved Plasmodium protein, unknown function
PF3D7_0614300	PF3D7_0614300.1	PF3D7_0614300	43.47	81.77	235.12	273.35	191.64	196.71	277.62	335.55	major facilitator superfamily-related transporter, putative
PF3D7_0700800	PF3D7_0700800.1	PF3D7_0700800	2.12	0.58	1.38	8.24	37.09	12.79	1.82	0.53	Pfmc-2TM Maurer's cleft two transmembrane protein
PF3D7_0702500	PF3D7_0702500.1	PF3D7_0702500	48.26	319.56	640.37	603.24	455.57	212.99	89.5	38	Plasmodium exported protein, unknown function
PF3D7_0707400	PF3D7_0707400.1	PF3D7_0707400	26.33	38.28	96.38	192.36	260.93	222.74	141.37	56.37	AAA family ATPase, putative
PF3D7_0726200	PF3D7_0726200.1	PF3D7_0726200	5.57	45.33	249.46	435.87	330.53	100.57	27.95	8.6	serine/threonine protein kinase, FIKK family
PF3D7_0727800	PF3D7_0727800.1	PF3D7_0727800	9.1	22.82	69.64	104.27	121.72	106.07	121.33	82.04	cation transporting ATPase, putative
PF3D7_0730900	PF3D7_0730900.1	PF3D7_0730900	64.24	303.09	474.81	419.54	317.38	103.48	32.36	7.81	EMP1-trafficking protein
PF3D7_0731300	PF3D7_0731300.1	PF3D7_0731300	29.08	440.67	1032.04	774.89	429.88	140.68	63.96	35	Plasmodium exported protein (PHISTb), unknown function
PF3D7_0802000	PF3D7_0802000.1	PF3D7_0802000	54.38	70.82	237.08	575.69	1046.33	933.33	602.89	311.83	glutamate dehydrogenase, putative
PF3D7_0810800	PF3D7_0810800.1	PF3D7_0810800	2.12	2.79	20.46	93.89	223.34	178.16	106.6	42.74	hydroxymethyldihydropterin pyrophosphokinase-dihydropteroate synthase
PF3D7_0831400	PF3D7_0831400.1	PF3D7_0831400	1.68	2.04	15.04	345.41	1791.96	1225.53	268.27	36.02	Plasmodium exported protein, unknown function
PF3D7_0936200	PF3D7_0936200.1	PF3D7_0936200	2.02	5.39	17.62	89.44	169.66	81.12	32.07	11.96	Plasmodium exported protein (hyp11), unknown function
PF3D7_1022000	PF3D7_1022000.1	PF3D7_1022000	35.17	169.86	321.3	282.66	245.87	164.27	131.72	46.44	RNA-binding protein UIS12, putative
PF3D7_1033200	PF3D7_1033200.1	PF3D7_1033200	82.4	123.69	324.59	535.41	707.5	315.46	446.44	474.21	early transcribed membrane protein 10.2
PF3D7_1033400	PF3D7_1033400.1	PF3D7_1033400	155.16	612.1	1062.33	1392.95	1655.28	1172.99	538.48	227.79	haloacid dehalogenase-like hydrolase
PF3D7_1035800	PF3D7_1035800.1	PF3D7_1035800	10.67	8.76	35.06	81.57	45.38	16	5.45	6.3	probable protein, unknown function
PF3D7_1107800	PF3D7_1107800.1	PF3D7_1107800	231.15	85.39	216.76	387.6	317.51	137.07	64.44	151.76	AP2 domain transcription factor, putative
PF3D7_1118200	PF3D7_1118200.1	PF3D7_1118200	8.09	13.1	31.9	133.34	353.33	285.95	116.72	44.29	heat shock protein 90, putative
PF3D7_1134000	PF3D7_1134000.1	PF3D7_1134000	36.45	161.76	324.47	579.83	1453.25	1414.17	577.05	193.85	heat shock protein 70
PF3D7_1139300	PF3D7_1139300.1	PF3D7_1139300	38.28	118.78	200.88	216.66	141.49	69.25	44.23	18.07	AP2 domain transcription factor, putative
PF3D7_1148700	PF3D7_1148700.1	PF3D7_1148700	63.91	482.56	992.68	817.96	161.77	68.42	45.6	23.02	Plasmodium exported protein (PHISTc), unknown function
PF3D7_1149000	PF3D7_1149000.1	PF3D7_1149000	2.71	1.62	3.74	53.68	196.15	159.72	99.29	29.85	antigen 332, DBL-like protein
PF3D7_1149400	PF3D7_1149400.1	PF3D7_1149400	1.65	2.86	54.08	311.02	774.71	404.51	156.96	29.57	Plasmodium exported protein, unknown function
PF3D7_1229300	PF3D7_1229300.1	PF3D7_1229300	114.29	28.57	15.9	20.78	15.08	20.37	83.77	250.81	PhIL1-interacting candidate PIC1
PF3D7_1242100	PF3D7_1242100.1	PF3D7_1242100	5.84	14.58	39.5	40.98	43.09	44.05	34.13	34.69	conserved Plasmodium protein, unknown function
PF3D7_1252300	PF3D7_1252300.1	PF3D7_1252300	232.28	1151.57	1779.59	1336.92	1049.83	423.66	240.53	151.32	conserved Plasmodium protein, unknown function
PF3D7_1301200	PF3D7_1301200.1	PF3D7_1301200	0.12	1.52	5.57	3.2	0.41	0.1	0	0.07	GBPH2 protein
PF3D7_1311800	PF3D7_1311800.1	PF3D7_1311800	336.61	486.12	717.89	820.51	943.54	688.48	387.4	162.53	M1-family alanyl aminopeptidase
PF3D7_1317200	PF3D7_1317200.1	PF3D7_1317200	3.27	4.4	44.13	120.76	120.53	45.39	27.99	11.08	AP2 domain transcription factor AP2-FG, putative
PF3D7_1325800	PF3D7_1325800.1	PF3D7_1325800	4.44	7.06	19.22	61.62	194.2	116.9	35.83	7.1	conserved Plasmodium protein, unknown function
PF3D7_1337000	PF3D7_1337000.1	PF3D7_1337000	2.93	2.27	8.13	25.18	46.66	35.87	19.3	7.01	mitochondrial intermediate peptidase, putative
PF3D7_1340600	PF3D7_1340600.1	PF3D7_1340600	28.44	126.84	225.5	305.96	418.1	242.09	135.61	67.2	RNA lariat debranching enzyme, putative
PF3D7_1354500	PF3D7_1354500.1	PF3D7_1354500	25.13	90.54	183.24	267.71	359.4	251.22	176.17	114.13	adenylosuccinate synthetase
PF3D7_1357900	PF3D7_1357900.1	PF3D7_1357900	6.34	50.68	185.11	341.6	432.5	251.17	88.51	33.99	pyrroline-5-carboxylate reductase, putative
PF3D7_1415600	PF3D7_1415600.1	PF3D7_1415600	7.85	14.76	39.52	49.39	52.87	59.64	67.19	58.86	conserved Plasmodium protein, unknown function
PF3D7_1429400	PF3D7_1429400.1	PF3D7_1429400	13.24	72.59	153.7	131.07	79.11	49.03	33.04	13.62	rRNA (adenosine-2'-O-)-methyltransferase, putative
PF3D7_1436000	PF3D7_1436000.1	PF3D7_1436000	22.29	118.12	341.17	528.72	601.61	420.07	224.31	88.98	glucose-6-phosphate isomerase
PF3D7_1442400	PF3D7_1442400.1	PF3D7_1442400	61.1	26.71	45.32	158.89	256.87	136.4	140.8	145.18	protein KIC9
PF3D7_1446200	PF3D7_1446200.1	PF3D7_1446200	31.76	148.63	359.81	490.22	392.59	490.73	345.71	180.14	M17 leucyl aminopeptidase
PF3D7_1447900	PF3D7_1447900.1	PF3D7_1447900	9.91	7.34	22.22	58.61	160.84	125.3	73.91	30.83	multidrug resistance protein 2
PF3D7_1452400	PF3D7_1452400.1	PF3D7_1452400	58.77	162.29	222.59	193.86	169.72	138.62	144.5	105.2	conserved Plasmodium protein, unknown function
