## Supplementary Table S5 for "A coordinated transcriptional switching network mediates antigenic variation of human malaria parasites"

### Sheet: Sheet1
Table S5: Detailed likehood of each sample timepoint using the method described by Poran et al. All time points refer to the 48 hour asexual replication cycle.
Parasite line	time point 40 to 5hr	time point 2 to 10 hr	time point 7 15 hr	time point 12 to 20 hr	time point 17 to 25 hr	time point 22 to 30 hr	time point 27 to 35 hr	time poibt 32 to 40 hr
ΔV2_5	0.521863	0.679772	0.718474	0.738708	0.683274	0.623807	0.558831	0.465963
ΔV2_1	0.51197	0.64699	0.697908	0.75721	0.765609	0.718863	0.645064	0.526463
WT_rif2	0.560302	0.692209	0.711177	0.730025	0.67632	0.632546	0.576456	0.501083
ΔV2_7	0.553541	0.687667	0.709291	0.726395	0.670936	0.624267	0.567028	0.486417
WT_7	0.549739	0.640148	0.650744	0.690166	0.689729	0.67292	0.624563	0.547549
ΔV2_3	0.686907	0.721927	0.691903	0.673302	0.627651	0.621515	0.597197	0.59535
V2dis1	0.645997	0.727218	0.705753	0.687908	0.617865	0.594743	0.557468	0.53208
V2dis3	0.662333	0.703381	0.662983	0.639218	0.573511	0.56933	0.550314	0.54392
WT_rif1	0.60766	0.715556	0.716371	0.719818	0.65606	0.621417	0.572861	0.522414
subclone 3.1	0.592813	0.711133	0.71512	0.720411	0.647134	0.600334	0.540607	0.482572
V2dis2	0.603624	0.71557	0.716109	0.709052	0.639628	0.601701	0.551125	0.498423
