## Supplementary Table S8 for "A coordinated transcriptional switching network mediates antigenic variation of human malaria parasites"

### Sheet: Sheet1
Table S8: Primers used during the study. The top four primers were used for PCR amplfication of specific homology blocks during the construction of the pL6-var2csa-promoter deletion plasmid. A. primers for plasmid pL6-var2csa-promoter-deletion and pLcas9 construction. B. additional qRT-PCR primers for var transcription detection
A. primers for plasmid pL6-var2csa-promoter-deletion and pLcas9 construction
var2csa-promoter-deletion-left-fw	AGCTATTTAGGTGACAAGAAACAAGGAAAAAGGA
var2csa-promoter-deletion-left-rv	CGATTGGTCGAATTCTCCATTTCTATCTATACA
var2csa-promoter-deletion-right-fw	TGTATAGATAGAAATGGAGAATTCGACCAATCG
var2csa-promoter-deletion-right-rv	TTTACCGTTCCATGGCCACCTTAAGAATTGAG
var2csa-promoter-deletion-sgRNA1-fw(pl6)	TAAGTATATAATATTGCATATTATTTTATATAATAGTTTTAGAGCTAGAA
var2csa-promoter-deletion-sgRNA1-rv(pl6)	TTCTAGCTCTAAAACTATTATATAAAATAATATGCAATATTATATACTTA
var2csa-promoter-deletion-sgRNA2-fw(cas9)	TAAGTATATAATATTTGGAATAAAGAAACATACTTGTTTTAGAGCTAGAA
var2csa-promoter-deletion-sgRNA2-rv(cas9)	TTCTAGCTCTAAAACAAGTATGTTTCTTTATTCCAAATATTATATACTTA
B. additional qRT-PCR primers for var transcription detection
New var 1	PF3D7_0700100	nv1_1F	ACATCATAATGTGGAAGAAA
New var 1	PF3D7_0700100	nv1_1R	TAATGAATCACGGTTACTAC
New var 2	PF3D7_0808600	nv2_1F	TCAATATTTACCAAATACACAAA
New var 2	PF3D7_0808600	nv2_1R	CATAATAAAAGGTTTTTGGTCC
New var 2	PF3D7_0808600	nv2_6F	ATGATTTTATATCTCAATATTTACC
New var 2	PF3D7_0808600	nv2_6R	ATAGACATAATAAAAGGTTTTTGG
New var 3	PF3D7_0833500	nv3_1F	ATACCCATCCTACCATGTC
New var 3	PF3D7_0833500	nv3_1R	TCATTGGAATATCAACATTATTAG
