## Supplementary Table S9 for "A coordinated transcriptional switching network mediates antigenic variation of human malaria parasites"

### Sheet: Sheet1
					Table S9: Summary of the total number of reads and mapped reads for the transcriptome analysis of various "single" and "many" expression lines, including var2csa-mutant lines (ΔV2_1, V2dis3, ΔV2_7, V2dis1, V2dis2, ΔV2_5, and ΔV2_3) and wildtype lines (Subclone 3.1, WT_7, WT_rif2, and WT_rif1). Analysis of ring stages is shown on the left and trophozoite stages are on the right.
								mapped/total							mapped/total
					Subclone 3.1-ring	total reads	56564015	0.847089				Subclone 3.1-troph	total reads	52876547	0.85989
						mapped reads	47914749						mapped reads	45468003
					ΔV2_1-ring	total reads	62885234	0.877944				ΔV2_1-troph	total reads	58311898	0.775087
						mapped reads	55209694						mapped reads	45196822
					V2dis3-ring	total reads	55250590	0.74681				V2dis3-troph	total reads	55938267	0.819062
						mapped reads	41261672						mapped reads	45816926
					ΔV2_7-ring	total reads	50679397	0.834696				ΔV2_7-troph	total reads	61444403	0.852287
						mapped reads	42301877						mapped reads	52368291
					WT_7-ring	total reads	53665000	0.812244				WT_7-troph	total reads	57897366	0.850061
						mapped reads	43589074						mapped reads	49216303
					V2dis1-ring	total reads	53685005	0.79056				V2dis1-troph	total reads	54468235	0.847892
						mapped reads	42441219						mapped reads	46183195
					V2dis2-ring	total reads	58055640	0.816256				V2dis2-troph	total reads	65376143	0.854498
						mapped reads	47388276						mapped reads	55863770
					ΔV2_5-ring	total reads	46582105	0.816508				ΔV2_5-troph	total reads	55496121	0.862132
						mapped reads	38034678						mapped reads	47844991
					WT_rif2-ring	total reads	72926247	0.83645				WT_rif2-troph	total reads	65550467	0.86229
						mapped reads	60999177						mapped reads	56523528
					ΔV2_3-ring	total reads	55297310	0.82176				ΔV2_3-troph	total reads	70257962	0.858996
						mapped reads	45441135						mapped reads	60351283
					WT_rif1-ring	total reads	66074358	0.839352				WT_rif1-troph	total reads	67191528	0.866031
						mapped reads	55459644						mapped reads	58189938
